# Genetic Dissection of the RNA Polymerase II Transcription Cycle

**DOI:** 10.1101/2021.05.23.445279

**Authors:** Shao-Pei Chou, Adriana K. Alexander, Edward J. Rice, Lauren A Choate, Paula E Cohen, Charles G. Danko

**Affiliations:** Baker Institute for Animal Health, College of Veterinary Medicine, Cornell University, Ithaca, NY 14853; Department of Biomedical Sciences, College of Veterinary Medicine, Cornell University, Ithaca, NY 14853

**Author notes:** **Address correspondence to:** Charles G. Danko, Ph.D. Baker Institute for Animal Health, Cornell University, Hungerford Hill Rd. Ithaca, NY 14853.

## Abstract

How DNA sequence affects the dynamics and position of RNA Polymerase II (Pol II) during transcription remains poorly understood. Here we used naturally occurring genetic variation in F1 hybrid mice to explore how DNA sequence differences affect the genome-wide distribution of Pol II. We measured the position and orientation of Pol II in eight organs collected from heterozygous F1 hybrid mice using ChRO-seq. Our data revealed a strong genetic basis for the precise coordinates of transcription initiation and promoter proximal pause, allowing us to redefine molecular models of core transcriptional processes. Our results implicate the strength of base pairing between A-T or G-C dinucleotides as key determinants to the position of Pol II initiation and pause. We report evidence that initiation site selection follows a stochastic process similar to brownian motion along the DNA template. We found widespread differences in the position of transcription termination, which impact the primary structure and stability of mature mRNA. Finally, we report evidence that allelic changes in transcription often affect mRNA and ncRNA expression across broad genomic domains. Collectively, we reveal how DNA sequences shape core transcriptional processes at single nucleotide resolution in mammals.
