## Supplementary Table 1 for "Genetic Dissection of the RNA Polymerase II Transcription Cycle"

### Sheet: Sheet1
Organ	Cross	female x male	readsmapped to B6 genome	readsmapped to CAST genome
BN	MB6	C57BL/6 x Castaneus F1 hybrid	48740528	48685648
BN	PB6	Castaneus x C57BL/6 F1 hybrid	37540204	37536225
GI	MB6	C57BL/6 x Castaneus F1 hybrid	16229569	16218255
GI	PB6	Castaneus x C57BL/6 F1 hybrid	23434872	23436988
HT	MB6	C57BL/6 x Castaneus F1 hybrid	3010116	3007610
HT	PB6	Castaneus x C57BL/6 F1 hybrid	20429188	20427203
LV	MB6	C57BL/6 x Castaneus F1 hybrid	32961650	32907731
LV	PB6	Castaneus x C57BL/6 F1 hybrid	46974001	46936918
SK	MB6	C57BL/6 x Castaneus F1 hybrid	6827847	6818752
SK	PB6	Castaneus x C57BL/6 F1 hybrid	14382416	14379198
SP	MB6	C57BL/6 x Castaneus F1 hybrid	21904694	21880229
SP	PB6	Castaneus x C57BL/6 F1 hybrid	31775452	31768726
ST	MB6	C57BL/6 x Castaneus F1 hybrid	12953666	12931681
ST	PB6	Castaneus x C57BL/6 F1 hybrid	16594217	16570244
KD	MB6	C57BL/6 x Castaneus F1 hybrid	21786140	21756388
KD	PB6	Castaneus x C57BL/6 F1 hybrid	21022337	21019463
