## Supplementary Table 3 for "Genetic Dissection of the RNA Polymerase II Transcription Cycle"

### Sheet: Tunits
Expressed protein coding Tunits per domain excluded chrX and chrY
	Strain	Imprinting
BN	6235	119
LV	6531	96
HT	5309	100
SK	4731	89
SP	5648	77
GI	6385	110
ST	6346	119
KD	6488	120
Expressed Tunits per domain excluded chrX and chrY					Expressed Tunits with at least 1 allelic reads per domain excluded chrX and chrY					Expressed Tunits with significant allelic changes per domain excluded chrX and chrY
	Strain	Imprinting				Strain	Imprinting				Strain	Imprinting
BN	13718	285			BN	12848	265			BN	2379	86
LV	16314	245			LV	15368	222			LV	5341	29
HT	10725	184			HT	9735	161			HT	1501	4
SK	9412	168			SK	8933	155			SK	1761	32
SP	12103	152			SP	11472	137			SP	3369	15
GI	13067	191			GI	12498	175			GI	2270	22
ST	11872	203			ST	11354	195			ST	2017	20
KD	14447	240			KD	13441	216			KD	2367	24

### Sheet: Initiation and pause
For initiation
Exclude chrX and chrY
	dREG sites	TSS readcount5+	TSC
BN	71313	464001	76849
HT	41730	246329	41605
SK	35568	179737	31707
SP	53131	407544	52413
KD	66987	356894	38100
LV	71983	587509	89979
GI	58172	290440	40307
ST	41273	241181	33339
Exclude chrX and chrY
Contain SNPs within 20bp downstream	dREG sites	TSS readcount5+	TSC		TSC allelic bias, binomial test
BN	52375	43443	14013	BN	2423	0.172911
HT	30072	22109	8003	HT	1291	0.161315
SK	26521	17463	5927	SK	1109	0.18711
SP	39089	42586	11455	SP	3426	0.299083
KD	48294	35610	7542	KD	2550	0.338107
LV	52609	64733	21831	LV	5793	0.265357
GI	42687	28663	8128	GI	1753	0.215674
ST	29191	21150	6305	ST	1454	0.230611
For pause
Exclude chrX and chrY
	dREG sites	dREG sites with at least 5 maternal and 5 paternal reads		dREG sites with KS test FDR<=0.1
HT	41730	7343		1143	HT_dREG_5mat5pat_uniq_pValue_fdr0.1.bed
KD	66987	6889		785	KD_dREG_5mat5pat_uniq_pValue_fdr0.1.bed
SK	35568	7328		885	SK_dREG_5mat5pat_uniq_pValue_fdr0.1.bed
For pause analysis from shared allelic maxTSN
Exclude chrX and chrY
	dREG sites	TSS readcount2+	TSC
HT	41730	652753	87775
KD	66987	541010	111852
SK	35568	595442	92053
Contain SNPs within 20bp upstream	dREG sites	TSS readcount2+	TSC
HT	30072	56326	19319
KD	48294	49262	21641
SK	26521	53606	21438
