## Supplementary Table 4 for "Genetic Dissection of the RNA Polymerase II Transcription Cycle"

### Sheet: Sheet2
Sample name	characteristics: organ	characteristics: age	characteristics: gender	description	raw file	raw file	i7 Index Sequences	JJ barcode (xxxxAG)	5’ adapter. NNNN=UMI barcode. xxxxAG=JJ barcode	3’ adapter NNNN=UMI barcode	Read processing pipleline and parameters
BN_MB6_A	Brain	post natal day 23	male	pooled sample A	BN_MB6_A_R1.fastq.gz	BN_MB6_A_R2.fastq.gz	D712 (AGCGATAG)	C1 (ATGC)	5’ /5InvddT/GTTCAGAGTTCTACAGTCCGACGATCNNNNxxxxAG 3'	5’ /5Phos/NNNNAGAUCGGAAGAGCACACGUCU/3InvdT/ 3'	proseqHT_multiple_adapters_sequencial.bsh
BN_MB6_F	Brain	post natal day 22	male	pooled sample F	BN_MB6_F_R1.fastq.gz	BN_MB6_F_R2.fastq.gz	D707 (CTGAAGCT)	C6 (TGCA)	5’ /5InvddT/GTTCAGAGTTCTACAGTCCGACGATCNNNNxxxxAG 3'	5’ /5Phos/NNNNAGAUCGGAAGAGCACACGUCU/3InvdT/ 3'	proseqHT_multiple_adapters_sequencial.bsh
BN_MB6_G	Brain	post natal day 24	male	pooled sample G	BN_MB6_G_R1.fastq.gz	BN_MB6_G_R2.fastq.gz	D706 (GAATTCGT)	C7 (CATG)	5’ /5InvddT/GTTCAGAGTTCTACAGTCCGACGATCNNNNxxxxAG 3'	5’ /5Phos/NNNNAGAUCGGAAGAGCACACGUCU/3InvdT/ 3'	proseqHT_multiple_adapters_sequencial.bsh
BN_PB6_B	Brain	post natal day 25	male	pooled sample B	BN_PB6_B_R1.fastq.gz	BN_PB6_B_R2.fastq.gz	D711 (TCTCGCGC)	C2 (TCGT)	5’ /5InvddT/GTTCAGAGTTCTACAGTCCGACGATCNNNNxxxxAG 3'	5’ /5Phos/NNNNAGAUCGGAAGAGCACACGUCU/3InvdT/ 3'	proseqHT_multiple_adapters_sequencial.bsh
BN_PB6_C	Brain	post natal day 24	male	pooled sample C	BN_PB6_C_R1.fastq.gz	BN_PB6_C_R2.fastq.gz	D710 (TCCGCGAA)	C3 (CGAT)	5’ /5InvddT/GTTCAGAGTTCTACAGTCCGACGATCNNNNxxxxAG 3'	5’ /5Phos/NNNNAGAUCGGAAGAGCACACGUCU/3InvdT/ 3'	proseqHT_multiple_adapters_sequencial.bsh
BN_PB6_D	Brain	post natal day 24	male	pooled sample D	BN_PB6_D_R1.fastq.gz	BN_PB6_D_R2.fastq.gz	D709 (CGGCTATG)	C4 (GACG)	5’ /5InvddT/GTTCAGAGTTCTACAGTCCGACGATCNNNNxxxxAG 3'	5’ /5Phos/NNNNAGAUCGGAAGAGCACACGUCU/3InvdT/ 3'	proseqHT_multiple_adapters_sequencial.bsh
BN_PB6_E	Brain	post natal day 24	male	pooled sample E	BN_PB6_E_R1.fastq.gz	BN_PB6_E_R2.fastq.gz	D708 (TAATGCGC)	C5 (GCAC)	5’ /5InvddT/GTTCAGAGTTCTACAGTCCGACGATCNNNNxxxxAG 3'	5’ /5Phos/NNNNAGAUCGGAAGAGCACACGUCU/3InvdT/ 3'	proseqHT_multiple_adapters_sequencial.bsh
GI_MB6_A	Large intestine	post natal day 23	male	pooled sample A	GI_MB6_A_R1.fastq.gz	GI_MB6_A_R2.fastq.gz	D711 (TCTCGCGC)	C12 (GCTG)	5’ /5InvddT/GTTCAGAGTTCTACAGTCCGACGATCNNNNxxxxAG 3'	5’ /5Phos/NNNNAGAUCGGAAGAGCACACGUCU/3InvdT/ 3'	proseqHT_multiple_adapters_sequencial.bsh
GI_MB6_F	Large intestine	post natal day 22	male	pooled sample F	GI_MB6_F_R1.fastq.gz	GI_MB6_F_R2.fastq.gz	D704 (GAGATTCC)	C7 (CATG)	5’ /5InvddT/GTTCAGAGTTCTACAGTCCGACGATCNNNNxxxxAG 3'	5’ /5Phos/NNNNAGAUCGGAAGAGCACACGUCU/3InvdT/ 3'	proseqHT_multiple_adapters_sequencial.bsh
GI_MB6_G	Large intestine	post natal day 24	male	pooled sample G	GI_MB6_G_R1.fastq.gz	GI_MB6_G_R2.fastq.gz	D705 (ATTCAGAA)	C6 (TGCA)	5’ /5InvddT/GTTCAGAGTTCTACAGTCCGACGATCNNNNxxxxAG 3'	5’ /5Phos/NNNNAGAUCGGAAGAGCACACGUCU/3InvdT/ 3'	proseqHT_multiple_adapters_sequencial.bsh
GI_PB6_B	Large intestine	post natal day 25	male	pooled sample B	GI_PB6_B_R1.fastq.gz	GI_PB6_B_R2.fastq.gz	D712 (AGCGATAG)	C11 (CTAG)	5’ /5InvddT/GTTCAGAGTTCTACAGTCCGACGATCNNNNxxxxAG 3'	5’ /5Phos/NNNNAGAUCGGAAGAGCACACGUCU/3InvdT/ 3'	proseqHT_multiple_adapters_sequencial.bsh
GI_PB6_C	Large intestine	post natal day 24	male	pooled sample C	GI_PB6_C_R1.fastq.gz	GI_PB6_C_R2.fastq.gz	D701 (ATTACTCG)	C10 (TACT)	5’ /5InvddT/GTTCAGAGTTCTACAGTCCGACGATCNNNNxxxxAG 3'	5’ /5Phos/NNNNAGAUCGGAAGAGCACACGUCU/3InvdT/ 3'	proseqHT_multiple_adapters_sequencial.bsh
GI_PB6_D	Large intestine	post natal day 24	male	pooled sample D	GI_PB6_D_R1.fastq.gz	GI_PB6_D_R2.fastq.gz	D702 (TCCGGAGA)	C9 (AGTC)	5’ /5InvddT/GTTCAGAGTTCTACAGTCCGACGATCNNNNxxxxAG 3'	5’ /5Phos/NNNNAGAUCGGAAGAGCACACGUCU/3InvdT/ 3'	proseqHT_multiple_adapters_sequencial.bsh
GI_PB6_E	Large intestine	post natal day 24	male	pooled sample E	GI_PB6_E_R1.fastq.gz	GI_PB6_E_R2.fastq.gz	D703 (CGCTCATT)	C8 (GTCA)	5’ /5InvddT/GTTCAGAGTTCTACAGTCCGACGATCNNNNxxxxAG 3'	5’ /5Phos/NNNNAGAUCGGAAGAGCACACGUCU/3InvdT/ 3'	proseqHT_multiple_adapters_sequencial.bsh
HT_MB6_A	Heart	post natal day 23	male	pooled sample A	HT_MB6_A_R1.fastq.gz	HT_MB6_A_R2.fastq.gz	D708 (TAATGCGC)	C12 (GCTG)	5’ /5InvddT/GTTCAGAGTTCTACAGTCCGACGATCNNNNxxxxAG 3'	5’ /5Phos/NNNNAGAUCGGAAGAGCACACGUCU/3InvdT/ 3'	proseqHT_multiple_adapters_sequencial.bsh
HT_MB6_F	Heart	post natal day 22	male	pooled sample F	HT_MB6_F_R1.fastq.gz	HT_MB6_F_R2.fastq.gz	D703 (CGCTCATT)	C7 (CATG)	5’ /5InvddT/GTTCAGAGTTCTACAGTCCGACGATCNNNNxxxxAG 3'	5’ /5Phos/NNNNAGAUCGGAAGAGCACACGUCU/3InvdT/ 3'	proseqHT_multiple_adapters_sequencial.bsh
HT_MB6_G	Heart	post natal day 24	male	pooled sample G	HT_MB6_G_R1.fastq.gz	HT_MB6_G_R2.fastq.gz	D702 (TCCGGAGA)	C6 (TGCA)	5’ /5InvddT/GTTCAGAGTTCTACAGTCCGACGATCNNNNxxxxAG 3'	5’ /5Phos/NNNNAGAUCGGAAGAGCACACGUCU/3InvdT/ 3'	proseqHT_multiple_adapters_sequencial.bsh
HT_PB6_B	Heart	post natal day 25	male	pooled sample B	HT_PB6_B_R1.fastq.gz	HT_PB6_B_R2.fastq.gz	D707 (CTGAAGCT)	C11 (CTAG)	5’ /5InvddT/GTTCAGAGTTCTACAGTCCGACGATCNNNNxxxxAG 3'	5’ /5Phos/NNNNAGAUCGGAAGAGCACACGUCU/3InvdT/ 3'	proseqHT_multiple_adapters_sequencial.bsh
HT_PB6_C	Heart	post natal day 24	male	pooled sample C	HT_PB6_C_R1.fastq.gz	HT_PB6_C_R2.fastq.gz	D706 (GAATTCGT)	C10 (TACT)	5’ /5InvddT/GTTCAGAGTTCTACAGTCCGACGATCNNNNxxxxAG 3'	5’ /5Phos/NNNNAGAUCGGAAGAGCACACGUCU/3InvdT/ 3'	proseqHT_multiple_adapters_sequencial.bsh
HT_PB6_D	Heart	post natal day 24	male	pooled sample D	HT_PB6_D_R1.fastq.gz	HT_PB6_D_R2.fastq.gz	D705 (ATTCAGAA)	C9 (AGTC)	5’ /5InvddT/GTTCAGAGTTCTACAGTCCGACGATCNNNNxxxxAG 3'	5’ /5Phos/NNNNAGAUCGGAAGAGCACACGUCU/3InvdT/ 3'	proseqHT_multiple_adapters_sequencial.bsh
HT_PB6_DE2	Heart	post natal day 23	male	pooled sample D and E	HT_PB6_DE2_R1.fastq.gz	HT_PB6_DE2_R2.fastq.gz	D701 (ATTACTCG)	C5 (GCAC)	5’ /5InvddT/GTTCAGAGTTCTACAGTCCGACGATCNNNNxxxxAG 3'	5’ /5Phos/NNNNAGAUCGGAAGAGCACACGUCU/3InvdT/ 3'	proseqHT_multiple_adapters_sequencial.bsh
HT_PB6_E	Heart	post natal day 24	male	pooled sample E	HT_PB6_E_R1.fastq.gz	HT_PB6_E_R2.fastq.gz	D704 (GAGATTCC)	C8 (GTCA)	5’ /5InvddT/GTTCAGAGTTCTACAGTCCGACGATCNNNNxxxxAG 3'	5’ /5Phos/NNNNAGAUCGGAAGAGCACACGUCU/3InvdT/ 3'	proseqHT_multiple_adapters_sequencial.bsh
LV_MB6_A	Liver	post natal day 23	male	pooled sample A	LV_MB6_A_R1.fastq.gz	LV_MB6_A_R2.fastq.gz	D712 (AGCGATAG)	C12 (GCTG)	5’ /5InvddT/GTTCAGAGTTCTACAGTCCGACGATCNNNNxxxxAG 3'	5’ /5Phos/NNNNAGAUCGGAAGAGCACACGUCU/3InvdT/ 3'	proseqHT_multiple_adapters_sequencial.bsh
LV_MB6_F	Liver	post natal day 22	male	pooled sample F	LV_MB6_F_R1.fastq.gz	LV_MB6_F_R2.fastq.gz	D707 (CTGAAGCT)	C7 (CATG)	5’ /5InvddT/GTTCAGAGTTCTACAGTCCGACGATCNNNNxxxxAG 3'	5’ /5Phos/NNNNAGAUCGGAAGAGCACACGUCU/3InvdT/ 3'	proseqHT_multiple_adapters_sequencial.bsh
LV_MB6_G	Liver	post natal day 24	male	pooled sample G	LV_MB6_G_R1.fastq.gz	LV_MB6_G_R2.fastq.gz	D706 (GAATTCGT)	C6 (TGCA)	5’ /5InvddT/GTTCAGAGTTCTACAGTCCGACGATCNNNNxxxxAG 3'	5’ /5Phos/NNNNAGAUCGGAAGAGCACACGUCU/3InvdT/ 3'	proseqHT_multiple_adapters_sequencial.bsh
LV_PB6_B	Liver	post natal day 25	male	pooled sample B	LV_PB6_B_R1.fastq.gz	LV_PB6_B_R2.fastq.gz	D711 (TCTCGCGC)	C11 (CTAG)	5’ /5InvddT/GTTCAGAGTTCTACAGTCCGACGATCNNNNxxxxAG 3'	5’ /5Phos/NNNNAGAUCGGAAGAGCACACGUCU/3InvdT/ 3'	proseqHT_multiple_adapters_sequencial.bsh
LV_PB6_C	Liver	post natal day 24	male	pooled sample C	LV_PB6_C_R1.fastq.gz	LV_PB6_C_R2.fastq.gz	D710 (TCCGCGAA)	C10 (TACT)	5’ /5InvddT/GTTCAGAGTTCTACAGTCCGACGATCNNNNxxxxAG 3'	5’ /5Phos/NNNNAGAUCGGAAGAGCACACGUCU/3InvdT/ 3'	proseqHT_multiple_adapters_sequencial.bsh
LV_PB6_D	Liver	post natal day 24	male	pooled sample D	LV_PB6_D_R1.fastq.gz	LV_PB6_D_R2.fastq.gz	D709 (CGGCTATG)	C9 (AGTC)	5’ /5InvddT/GTTCAGAGTTCTACAGTCCGACGATCNNNNxxxxAG 3'	5’ /5Phos/NNNNAGAUCGGAAGAGCACACGUCU/3InvdT/ 3'	proseqHT_multiple_adapters_sequencial.bsh
LV_PB6_E	Liver	post natal day 24	male	pooled sample E	LV_PB6_E_R1.fastq.gz	LV_PB6_E_R2.fastq.gz	D708 (TAATGCGC)	C8 (GTCA)	5’ /5InvddT/GTTCAGAGTTCTACAGTCCGACGATCNNNNxxxxAG 3'	5’ /5Phos/NNNNAGAUCGGAAGAGCACACGUCU/3InvdT/ 3'	proseqHT_multiple_adapters_sequencial.bsh
SK_MB6_A	Skeletal muscle	post natal day 23	male	pooled sample A	SK_MB6_A_R1.fastq.gz	SK_MB6_A_R2.fastq.gz	D707 (CTGAAGCT)	C12 (GCTG)	5’ /5InvddT/GTTCAGAGTTCTACAGTCCGACGATCNNNNxxxxAG 3'	5’ /5Phos/NNNNAGAUCGGAAGAGCACACGUCU/3InvdT/ 3'	proseqHT_multiple_adapters_sequencial.bsh
SK_MB6_F	Skeletal muscle	post natal day 22	male	pooled sample F	SK_MB6_F_R1.fastq.gz	SK_MB6_F_R2.fastq.gz	D702 (TCCGGAGA)	C7 (CATG)	5’ /5InvddT/GTTCAGAGTTCTACAGTCCGACGATCNNNNxxxxAG 3'	5’ /5Phos/NNNNAGAUCGGAAGAGCACACGUCU/3InvdT/ 3'	proseqHT_multiple_adapters_sequencial.bsh
SK_MB6_G	Skeletal muscle	post natal day 24	male	pooled sample G	SK_MB6_G_R1.fastq.gz	SK_MB6_G_R2.fastq.gz	D701 (ATTACTCG)	C6 (TGCA)	5’ /5InvddT/GTTCAGAGTTCTACAGTCCGACGATCNNNNxxxxAG 3'	5’ /5Phos/NNNNAGAUCGGAAGAGCACACGUCU/3InvdT/ 3'	proseqHT_multiple_adapters_sequencial.bsh
SK_PB6_B	Skeletal muscle	post natal day 25	male	pooled sample B	SK_PB6_B_R1.fastq.gz	SK_PB6_B_R2.fastq.gz	D706 (GAATTCGT)	C11 (CTAG)	5’ /5InvddT/GTTCAGAGTTCTACAGTCCGACGATCNNNNxxxxAG 3'	5’ /5Phos/NNNNAGAUCGGAAGAGCACACGUCU/3InvdT/ 3'	proseqHT_multiple_adapters_sequencial.bsh
SK_PB6_C	Skeletal muscle	post natal day 24	male	pooled sample C	SK_PB6_C_R1.fastq.gz	SK_PB6_C_R2.fastq.gz	D705 (ATTCAGAA)	C10 (TACT)	5’ /5InvddT/GTTCAGAGTTCTACAGTCCGACGATCNNNNxxxxAG 3'	5’ /5Phos/NNNNAGAUCGGAAGAGCACACGUCU/3InvdT/ 3'	proseqHT_multiple_adapters_sequencial.bsh
SK_PB6_D	Skeletal muscle	post natal day 24	male	pooled sample D	SK_PB6_D_R1.fastq.gz	SK_PB6_D_R2.fastq.gz	D704 (GAGATTCC)	C9 (AGTC)	5’ /5InvddT/GTTCAGAGTTCTACAGTCCGACGATCNNNNxxxxAG 3'	5’ /5Phos/NNNNAGAUCGGAAGAGCACACGUCU/3InvdT/ 3'	proseqHT_multiple_adapters_sequencial.bsh
SK_PB6_E	Skeletal muscle	post natal day 24	male	pooled sample E	SK_PB6_E_R1.fastq.gz	SK_PB6_E_R2.fastq.gz	D703 (CGCTCATT)	C8 (GTCA)	5’ /5InvddT/GTTCAGAGTTCTACAGTCCGACGATCNNNNxxxxAG 3'	5’ /5Phos/NNNNAGAUCGGAAGAGCACACGUCU/3InvdT/ 3'	proseqHT_multiple_adapters_sequencial.bsh
SP_MB6_A	Spleen	post natal day 23	male	pooled sample A	SP_MB6_A_R1.fastq.gz	SP_MB6_A_R2.fastq.gz	D712 (AGCGATAG)	C1 (ATGC)	5’ /5InvddT/GTTCAGAGTTCTACAGTCCGACGATCNNNNxxxxAG 3'	5’ /5Phos/NNNNAGAUCGGAAGAGCACACGUCU/3InvdT/ 3'	proseqHT_multiple_adapters_sequencial.bsh
SP_MB6_F	Spleen	post natal day 22	male	pooled sample F	SP_MB6_F_R1.fastq.gz	SP_MB6_F_R2.fastq.gz	D707 (CTGAAGCT)	C6 (TGCA)	5’ /5InvddT/GTTCAGAGTTCTACAGTCCGACGATCNNNNxxxxAG 3'	5’ /5Phos/NNNNAGAUCGGAAGAGCACACGUCU/3InvdT/ 3'	proseqHT_multiple_adapters_sequencial.bsh
SP_MB6_G	Spleen	post natal day 24	male	pooled sample G	SP_MB6_G_R1.fastq.gz	SP_MB6_G_R2.fastq.gz	D706 (GAATTCGT)	C7 (CATG)	5’ /5InvddT/GTTCAGAGTTCTACAGTCCGACGATCNNNNxxxxAG 3'	5’ /5Phos/NNNNAGAUCGGAAGAGCACACGUCU/3InvdT/ 3'	proseqHT_multiple_adapters_sequencial.bsh
SP_PB6_B	Spleen	post natal day 25	male	pooled sample B	SP_PB6_B_R1.fastq.gz	SP_PB6_B_R2.fastq.gz	D711 (TCTCGCGC)	C2 (TCGT)	5’ /5InvddT/GTTCAGAGTTCTACAGTCCGACGATCNNNNxxxxAG 3'	5’ /5Phos/NNNNAGAUCGGAAGAGCACACGUCU/3InvdT/ 3'	proseqHT_multiple_adapters_sequencial.bsh
SP_PB6_C	Spleen	post natal day 24	male	pooled sample C	SP_PB6_C_R1.fastq.gz	SP_PB6_C_R2.fastq.gz	D710 (TCCGCGAA)	C3 (CGAT)	5’ /5InvddT/GTTCAGAGTTCTACAGTCCGACGATCNNNNxxxxAG 3'	5’ /5Phos/NNNNAGAUCGGAAGAGCACACGUCU/3InvdT/ 3'	proseqHT_multiple_adapters_sequencial.bsh
SP_PB6_D	Spleen	post natal day 24	male	pooled sample D	SP_PB6_D_R1.fastq.gz	SP_PB6_D_R2.fastq.gz	D709 (CGGCTATG)	C4 (GACG)	5’ /5InvddT/GTTCAGAGTTCTACAGTCCGACGATCNNNNxxxxAG 3'	5’ /5Phos/NNNNAGAUCGGAAGAGCACACGUCU/3InvdT/ 3'	proseqHT_multiple_adapters_sequencial.bsh
SP_PB6_E	Spleen	post natal day 24	male	pooled sample E	SP_PB6_E_R1.fastq.gz	SP_PB6_E_R2.fastq.gz	D708 (TAATGCGC)	C5 (GCAC)	5’ /5InvddT/GTTCAGAGTTCTACAGTCCGACGATCNNNNxxxxAG 3'	5’ /5Phos/NNNNAGAUCGGAAGAGCACACGUCU/3InvdT/ 3'	proseqHT_multiple_adapters_sequencial.bsh
ST_MB6_A	Stomach	post natal day 23	male	pooled sample A	ST_MB6_A_R1.fastq.gz	ST_MB6_A_R2.fastq.gz	D706 (GAATTCGT)	C1 (ATGC)	5’ /5InvddT/GTTCAGAGTTCTACAGTCCGACGATCNNNNxxxxAG 3'	5’ /5Phos/NNNNAGAUCGGAAGAGCACACGUCU/3InvdT/ 3'	proseqHT_multiple_adapters_sequencial.bsh
ST_MB6_F	Stomach	post natal day 22	male	pooled sample F	ST_MB6_F_R1.fastq.gz	ST_MB6_F_R2.fastq.gz	D711 (TCTCGCGC)	C6 (TGCA)	5’ /5InvddT/GTTCAGAGTTCTACAGTCCGACGATCNNNNxxxxAG 3'	5’ /5Phos/NNNNAGAUCGGAAGAGCACACGUCU/3InvdT/ 3'	proseqHT_multiple_adapters_sequencial.bsh
ST_MB6_G	Stomach	post natal day 24	male	pooled sample G	ST_MB6_G_R1.fastq.gz	ST_MB6_G_R2.fastq.gz	D712 (AGCGATAG)	C7 (CATG)	5’ /5InvddT/GTTCAGAGTTCTACAGTCCGACGATCNNNNxxxxAG 3'	5’ /5Phos/NNNNAGAUCGGAAGAGCACACGUCU/3InvdT/ 3'	proseqHT_multiple_adapters_sequencial.bsh
ST_PB6_B	Stomach	post natal day 25	male	pooled sample B	ST_PB6_B_R1.fastq.gz	ST_PB6_B_R2.fastq.gz	D707 (CTGAAGCT)	C2 (TCGT)	5’ /5InvddT/GTTCAGAGTTCTACAGTCCGACGATCNNNNxxxxAG 3'	5’ /5Phos/NNNNAGAUCGGAAGAGCACACGUCU/3InvdT/ 3'	proseqHT_multiple_adapters_sequencial.bsh
ST_PB6_C	Stomach	post natal day 24	male	pooled sample C	ST_PB6_C_R1.fastq.gz	ST_PB6_C_R2.fastq.gz	D708 (TAATGCGC)	C3 (CGAT)	5’ /5InvddT/GTTCAGAGTTCTACAGTCCGACGATCNNNNxxxxAG 3'	5’ /5Phos/NNNNAGAUCGGAAGAGCACACGUCU/3InvdT/ 3'	proseqHT_multiple_adapters_sequencial.bsh
ST_PB6_D	Stomach	post natal day 24	male	pooled sample D	ST_PB6_D_R1.fastq.gz	ST_PB6_D_R2.fastq.gz	D709 (CGGCTATG)	C4 (GACG)	5’ /5InvddT/GTTCAGAGTTCTACAGTCCGACGATCNNNNxxxxAG 3'	5’ /5Phos/NNNNAGAUCGGAAGAGCACACGUCU/3InvdT/ 3'	proseqHT_multiple_adapters_sequencial.bsh
ST_PB6_E	Stomach	post natal day 24	male	pooled sample E	ST_PB6_E_R1.fastq.gz	ST_PB6_E_R2.fastq.gz	D710 (TCCGCGAA)	C5 (GCAC)	5’ /5InvddT/GTTCAGAGTTCTACAGTCCGACGATCNNNNxxxxAG 3'	5’ /5Phos/NNNNAGAUCGGAAGAGCACACGUCU/3InvdT/ 3'	proseqHT_multiple_adapters_sequencial.bsh
KD_MB6_A	Kidney	post natal day 23	male	pooled sample A	KD_MB6_A_R1.fastq.gz	KD_MB6_A_R2.fastq.gz	D701 (ATTACTCG)	C1 (ATGC)	5’ /5InvddT/GTTCAGAGTTCTACAGTCCGACGATCNNNNxxxxAG 3'	5’ /5Phos/NNNNAGAUCGGAAGAGCACACGUCU/3InvdT/ 3'	proseqHT_multiple_adapters_sequencial.bsh
KD_MB6_F	Kidney	post natal day 22	male	pooled sample F	KD_MB6_F_R1.fastq.gz	KD_MB6_F_R2.fastq.gz	D706 (GAATTCGT)	C6 (TGCA)	5’ /5InvddT/GTTCAGAGTTCTACAGTCCGACGATCNNNNxxxxAG 3'	5’ /5Phos/NNNNAGAUCGGAAGAGCACACGUCU/3InvdT/ 3'	proseqHT_multiple_adapters_sequencial.bsh
KD_MB6_G	Kidney	post natal day 24	male	pooled sample G	KD_MB6_G_R1.fastq.gz	KD_MB6_G_R2.fastq.gz	D707 (CTGAAGCT)	C7 (CATG)	5’ /5InvddT/GTTCAGAGTTCTACAGTCCGACGATCNNNNxxxxAG 3'	5’ /5Phos/NNNNAGAUCGGAAGAGCACACGUCU/3InvdT/ 3'	proseqHT_multiple_adapters_sequencial.bsh
KD_PB6_B	Kidney	post natal day 25	male	pooled sample B	KD_PB6_B_R1.fastq.gz	KD_PB6_B_R2.fastq.gz	D702 (TCCGGAGA)	C2 (TCGT)	5’ /5InvddT/GTTCAGAGTTCTACAGTCCGACGATCNNNNxxxxAG 3'	5’ /5Phos/NNNNAGAUCGGAAGAGCACACGUCU/3InvdT/ 3'	proseqHT_multiple_adapters_sequencial.bsh
KD_PB6_C	Kidney	post natal day 24	male	pooled sample C	KD_PB6_C_R1.fastq.gz	KD_PB6_C_R2.fastq.gz	D703 (CGCTCATT)	C3 (CGAT)	5’ /5InvddT/GTTCAGAGTTCTACAGTCCGACGATCNNNNxxxxAG 3'	5’ /5Phos/NNNNAGAUCGGAAGAGCACACGUCU/3InvdT/ 3'	proseqHT_multiple_adapters_sequencial.bsh
KD_PB6_D	Kidney	post natal day 24	male	pooled sample D	KD_PB6_D_R1.fastq.gz	KD_PB6_D_R2.fastq.gz	D704 (GAGATTCC)	C4 (GACG)	5’ /5InvddT/GTTCAGAGTTCTACAGTCCGACGATCNNNNxxxxAG 3'	5’ /5Phos/NNNNAGAUCGGAAGAGCACACGUCU/3InvdT/ 3'	proseqHT_multiple_adapters_sequencial.bsh
KD_PB6_E	Kidney	post natal day 24	male	pooled sample E	KD_PB6_E_R1.fastq.gz	KD_PB6_E_R2.fastq.gz	D705 (ATTCAGAA)	C5 (GCAC)	5’ /5InvddT/GTTCAGAGTTCTACAGTCCGACGATCNNNNxxxxAG 3'	5’ /5Phos/NNNNAGAUCGGAAGAGCACACGUCU/3InvdT/ 3'	proseqHT_multiple_adapters_sequencial.bsh
Sample name	characteristics: organ	characteristics: age	characteristics: gender	description	raw file	raw file	Truseq/NEB 6 base index	JJ barcode (xxxxAG)	Reverse 5’ RNA adaptor (Rev5)	Reverse 3’ RNA Adaptor (Rev 3-6N) with Random Hexamer NNNNNN	Read processing pipleline and parameters
HT_PB6_F5	Heart	post natal day 24	female	mouse ID 5	HT_PB6_F5_R1.fastq.gz	HT_PB6_F5_R2.fastq.gz	2 (CGATGT)	NA	5' CCUUGGCACCCGAGAAUUCCA 3'	5' /5Phos/NNNNNNGAUCGUCGGACUGUAGAACUCUGAAC/3InvdT/ 3'	bash proseq2.0.bsh -PE -3 --RNA3=R1_5prime --UMI1=6 --ADAPT1=GATCGTCGGACTGTAGAACTCTGAAC --ADAPT2=TGGAATTCTCGGGTGCCAAGG
HT_PB6_F6	Heart	post natal day 24	female	mouse ID 6	HT_PB6_F6_R1.fastq.gz	HT_PB6_F6_R2.fastq.gz	6 (GCCAAT)	NA	5' CCUUGGCACCCGAGAAUUCCA 3'	5' /5Phos/NNNNNNGAUCGUCGGACUGUAGAACUCUGAAC/3InvdT/ 3'	bash proseq2.0.bsh -PE -3 --RNA3=R1_5prime --UMI1=6 --ADAPT1=GATCGTCGGACTGTAGAACTCTGAAC --ADAPT2=TGGAATTCTCGGGTGCCAAGG
KD_PB6_F5	Kidney	post natal day 24	female	mouse ID 5	KD_PB6_F5_R1.fastq.gz	KD_PB6_F5_R2.fastq.gz	3 (TTAGGC)	NA	5' CCUUGGCACCCGAGAAUUCCA 3'	5' /5Phos/NNNNNNGAUCGUCGGACUGUAGAACUCUGAAC/3InvdT/ 3'	bash proseq2.0.bsh -PE -3 --RNA3=R1_5prime --UMI1=6 --ADAPT1=GATCGTCGGACTGTAGAACTCTGAAC --ADAPT2=TGGAATTCTCGGGTGCCAAGG
KD_PB6_F6	Kidney	post natal day 24	female	mouse ID 6	KD_PB6_F6_R1.fastq.gz	KD_PB6_F6_R2.fastq.gz	7 (CAGATC)	NA	5' CCUUGGCACCCGAGAAUUCCA 3'	5' /5Phos/NNNNNNGAUCGUCGGACUGUAGAACUCUGAAC/3InvdT/ 3'	bash proseq2.0.bsh -PE -3 --RNA3=R1_5prime --UMI1=6 --ADAPT1=GATCGTCGGACTGTAGAACTCTGAAC --ADAPT2=TGGAATTCTCGGGTGCCAAGG
SK_PB6_F5	Skeletal muscle	post natal day 24	female	mouse ID 5	SK_PB6_F5_R1.fastq.gz	SK_PB6_F5_R2.fastq.gz	4 (TGACCA)	NA	5' CCUUGGCACCCGAGAAUUCCA 3'	5' /5Phos/NNNNNNGAUCGUCGGACUGUAGAACUCUGAAC/3InvdT/ 3'	bash proseq2.0.bsh -PE -3 --RNA3=R1_5prime --UMI1=6 --ADAPT1=GATCGTCGGACTGTAGAACTCTGAAC --ADAPT2=TGGAATTCTCGGGTGCCAAGG
SK_PB6_F6	Skeletal muscle	post natal day 24	female	mouse ID 6	SK_PB6_F6_R1.fastq.gz	SK_PB6_F6_R2.fastq.gz	8 (ACTTGA)	NA	5' CCUUGGCACCCGAGAAUUCCA 3'	5' /5Phos/NNNNNNGAUCGUCGGACUGUAGAACUCUGAAC/3InvdT/ 3'	bash proseq2.0.bsh -PE -3 --RNA3=R1_5prime --UMI1=6 --ADAPT1=GATCGTCGGACTGTAGAACTCTGAAC --ADAPT2=TGGAATTCTCGGGTGCCAAGG
